# Two functionally distinct HEATR5 protein complexes are defined by fast-evolving co-factors in yeast

**DOI:** 10.1101/2023.08.24.554671

**Authors:** Lucas J. Marmorale, Huan Jin, Thomas G. Reidy, Brandon Palomino-Alonso, Christopher Zysnarski, Fatima Jordan-Javed, Sagar Lahiri, Mara C Duncan

## Abstract

The highly conserved HEATR5 proteins are best known for their roles in membrane traffic mediated by the adaptor protein complex-1 (AP1). HEATR5 proteins rely on fast-evolving co-factors to bind to AP1. However, how HEATR5 proteins interact with these co-factors is unknown. Here, we report that the budding yeast HEATR5 protein, Laa1, functions in two biochemically distinct complexes. These complexes are defined by a pair of mutually exclusive Laa1-binding proteins, Laa2 and the previously uncharacterized Lft1/Yml037c. Despite limited sequence similarity, biochemical analysis and structure predictions indicate that Lft1 and Laa2 bind Laa1 via structurally similar mechanisms. Both Laa1 complexes function in intra-Golgi recycling. However, only the Laa2-Laa1 complex binds to AP1 and contributes to its localization. Finally, structure predictions indicate that human HEATR5 proteins bind to a pair of fast-evolving interacting partners via a mechanism similar to that observed in yeast. These results reveal mechanistic insight into how HEATR5 proteins bind their co-factors and indicate that Laa1 performs functions besides recruiting AP1.
