## Supplemental Table 2 for "Two functionally distinct HEATR5 protein complexes are defined by fast-evolving co-factors in yeast"

### Sheet: Sheet1
ID	Short desc	mating type	genotype
DLY 1566	Laa1Δ	a	MATa leu2Δ0 ura3Δ0 met15Δ0 LYS2 laa1Δ::His6Mx
DLY 1567	Laa1Δ	a	MATa leu2Δ0 ura3Δ0 met15Δ0 LYS2 laa1Δ::His6Mx
DLY 2020	wt2c	A	his3Δ1 leu2Δ0 ura3Δ0
DLY 2021	wt6a	A	his3Δ1 leu2Δ0 ura3Δ0
DLY 2657	ybl010cD	α	his3Δ1 leu2Δ0 ura3Δ0 MET15 lys2Δ0 ybl010cΔ::Kan
DLY 2657	ybl010cD	α	his3Δ1 leu2Δ0 ura3Δ0 MET15 lys2Δ0 ybl010cΔ::Kan
DLY 2658	yml037cD	α	his3Δ1 leu2Δ0 ura3Δ0 MET15 lys2Δ0 yml037cΔ::Kan
DLY 2658	yml037cD	α	his3Δ1 leu2Δ0 ura3Δ0 MET15 lys2Δ0 yml037cΔ::Kan
DLY 2666	ybl010cD, apl2GFP (c2)	α	his3Δ1 leu2Δ0 ura3Δ0 MET15 lys2Δ0 ybl0101cΔ::KanMx APL2-GFP::His6Mx
DLY 2669	Apl2-GFP (C2)	A	his3Δ1 leu2Δ0 ura3Δ0 APL2-GFP::His6Mx
DLY 2670	Apl2-GFP (C3)	A	his3Δ1 leu2Δ0 ura3Δ0 APL2-GFP::His6Mx
DLY 2682	ybl010cD (5D)	A	his3Δ1 leu2Δ0 ura3Δ0 MET15 lys2Δ0 ybl010cΔ::KanMX
DLY 2682	ybl010cD (5D)	A	his3Δ1 leu2Δ0 ura3Δ0 MET15 lys2Δ0 ybl010cΔ::KanMX
DLY 2728	yml037C-HA (C1)	A	his3Δ1 leu2Δ0 ura3Δ0 MET15 LYS02 YML037C-3xHA::His6Mx
DLY 2731	yml037C-HA (C2)	α	his3Δ1 leu2Δ0 ura3Δ0 MET15 LYS02 YML037C-3xHA::His6Mx
DLY 2731	yml037C-HA (C2)	α	his3Δ1 leu2Δ0 ura3Δ0 MET15 LYS02 YML037C-3xHA::His6Mx
DLY 2733	yml037c-GFP (C3)	A	his3Δ1 leu2Δ0 ura3Δ0 MET15 LYS02 YML037C-GFP::His6Mx
DLY 2735	yml037c-GFP (C2)	α	his3Δ1 leu2Δ0 ura3Δ0 MET15 LYS02 YML037C-GFP::His6Mx
DLY 2818	yml037cD	A	his3Δ1 leu2Δ0 ura3Δ0 MET15 LYS2 yml037cΔ::KanMX
DLY 2818	yml037cD	A	his3Δ1 leu2Δ0 ura3Δ0 MET15 LYS2 yml037cΔ::KanMX
DLY 2883	Laa1-GFP	A	his3Δ1 leu2Δ0 ura3Δ0 LAA1-GFP::His6Mx
DLY 2884	Laa1-GFP	α	his3Δ1 leu2Δ0 ura3Δ0 LAA1-GFP::His6Mx
DLY 2967	Ybl010cD, Laa1-GFP	A	leu2Δ0 ura3Δ0 MET15lys2Δ0 YBL010CΔ::KanMX LAA1-GFP::His6Mx
DLY 2968	Ybl010cD, Laa1-GFP	α	leu2Δ0 ura3Δ0 MET15lys2Δ0 YBL010CΔ::KanMX LAA1-GFP-His6Mx
DLY 2969	Ybl-010c-mCherry, Laa1-GFP	A	his3Δ1 leu2Δ0 ura3Δ0 lys2Δ0 Ybl010c-mCherry::His6MX Laa1-GFP::His6MX
DLY 2970	Ybl-010c-mCherry, Laa1-GFP	A	his3Δ1 leu2Δ0 ura3Δ0 lys2Δ0 Ybl010c-mCherry::HisMX Laa1-GFP::His6MX
DLY 3053	ybl010c-myc	α	his3Δ1 leu2Δ0 ura3Δ0 YBL010C-Myc::KanMX
DLY 3141	Apl2-GFP, yml037cD (1B)	α	his3Δ1 leu2Δ0 ura3Δ0 MET15 LYS2 yml037cΔ::KanMX APL2-GFP::His6Mx
DLY 3142	Apl2-GFP, yml037cD (2C)	A	his3Δ1 leu2Δ0 ura3Δ0 MET15 LYS2 yml037cΔ::KanMX APL2-GFP::His6Mx
DLY 4021	laa1flag3	a	prototroph LAA1-Flag::KanMx
DLY 4022	laa1flag4	a	prototroph LAA1-Flag::KanMx
DLY 4183	Laa1-Flag	α	HIS3 leu2Δ0 ura3Δ0 MET15 LYS2 LAA1-5xFlag::KanMx
DLY 4351	Drs2-GFP Sec7-mCherry laa1D	A	his3Δ1 leu2Δ0 ura3Δ0 MET15 LYS2 laa1Δ::KanMx DRS2-GFP::His6Mx SEC7-mCherry(unmarked)
DLY 4352	Drs2-GFP Sec7-mCherry laa1D	α	his3Δ1 leu2Δ0 ura3Δ0 MET15 LYS2 laa1Δ::KanMx DRS2-GFP::His6Mx SEC7-mCherry(unmarked)
DLY 4353	Drs2-GFP Sec7-mCherry	α	his3Δ1 leu2Δ0 ura3Δ0 MET15 LYS2 DRS2-GFP::His6Mx SEC7-mCherry(unmarked)
DLY 4354	Drs2-GFP Sec7-mCherry	A	his3Δ1 leu2Δ0 ura3Δ0 MET15 LYS2 DRS2-GFP::His6Mx SEC7-mCherry(unmarked)
DLY 4355	Drs2-GFP apl4D Sec7-mCherry	A	his3Δ1 leu2Δ0 ura3Δ0 MET15 LYS2 DRS2-GFP::His6Mx SEC7-mCherry(unmarked) APL4Δ::KanMX
DLY 4356	Drs2-GFP apl4D Sec7-mCherry	α	his3Δ1 leu2Δ0 ura3Δ0 MET15 LYS2 DRS2-GFP::His6Mx SEC7-mCherry(unmarked) APL4Δ::KanMX
DLY 4358	ybl010cD Drs2-GFP Sec7-mCherry	A	his3Δ1 leu2Δ0 ura3Δ0 MET15 LYS2 DRS2-GFP::His6Mx SEC7-mCherry(unmarked) ybl010cΔ::KanMX
DLY 4359	ybl010cD Drs2-GFP Sec7-mCherry	α	his3Δ1 leu2Δ0 ura3Δ0 MET15 LYS2 DRS2-GFP::His6Mx SEC7-mCherry(unmarked) ybl010cΔ::KanMX
DLY 4394	Ybl010c-myc Laa1-flag	A	his3Δ1 LEU2 URA3 MET15 LYS2 Ybl4-myc:: KanMX LAA1-Flag::KanMX
DLY 4395	Ybl010c-myc Laa1-flag	α	his3Δ1 leu2Δ0 ura3Δ0 MET15 lys2Δ0 Ybl4-myc:: KanMX LAA1-Flag::KanMX
DLY 4483	laa1D yml037c-HA	A	his3Δ1 leu2Δ0 ura3Δ0 met15Δ0 LYS2 laa1Δ::His6Mx YML037c-3xHA::His6Mx
DLY 4484	laa1D yml037c-HA	α	his3Δ1 leu2Δ0 ura3Δ0 MET15 LYS2 laa1Δ::His6Mx YMLl037c-3xHA::His6Mx
DLY 4535	Laa1-flag ybl010cD Apl4-myc yml037c-HA	α	his3Δ1 leu2Δ0 ura3Δ0 MET15 LYS2 APL4-13xmyc::His6Mx LAA1-5xFlag::KanMx ybl010cΔ::KanMx YML037c-HA::His6Mx
DLY 4536	Laa1-flag ybl010cD Apl4-myc yml037c-HA	A	his3Δ1 leu2Δ0 ura3Δ0 MET15 LYS2 APL4-myc::His6Mx LAA1-5xFLAG::KanMx ybl010cΔ::KanMx YML037C-HA::His6Mx
DLY 4575	laa1-Flag Yml037c-HA Apl4-myc	α	his3Δ1 leu2Δ0 ura3Δ0 MET15 lys2Δ0 LAA1-5xFlag::KanMx YML037C-3xHA::His6Mx APL4-13xmyc::His6Mx
DLY 4598	leu1::GFP-HTF	A	his3Δ1 leu2Δ0 ura3Δ0 leu1::GFP-HTF:: Hix6Mx
DLY 4599	leu1::GFP-HTF	A	his3Δ1 leu2Δ0 ura3Δ0 leu1::GFP-HTF:: Hix6Mx
DLY 4600	Laa1-GST	A	his3Δ1 leu2Δ0 ura3Δ0 MET15 LYS02 LAA1-GST::His6Mx
DLY 4600	Laa1-GST	A	his3Δ1 leu2Δ0 ura3Δ0 MET15 LYS02 LAA1-GST::His6Mx
DLY 4601	Laa1(621)-GST	A	his3Δ1 leu2Δ0 ura3Δ0 MET15 LYS02 LAA1 (621)-GST::His6Mx
DLY 4602	Laa1(1106)-GST	A	his3Δ1 leu2Δ0 ura3Δ0 MET15 LYS02 LAA1(1106)-GST::His6Mx
DLY 4603	Laa1(1710)-GST	A	his3Δ1 leu2Δ0 ura3Δ0 MET15 LYS02 LAA1(1710)-GST::His6Mx
DLY 4639	yml037c-GFP Laa1D	α	leu2Δ0 ura3Δ0 MET15 LYS2 laa1Δ::His6Mx YML037C-GFP::His6Mx
DLY 4640	yml037c-GFP Laa1D	A	leu2Δ0 ura3Δ0 MET15 lys2Δ0 laa1Δ::His6Mx YML037C-GFP::His6Mx
DLY 4678	yml037c-GFP Apl4D	α	leu2Δ0 ura3Δ0 MET15 LYS2 apl4Δ::KanMX YML037C-GFP::His6Mx
DLY 4679	yml037c-GFP Apl4D	A	leu2Δ0 ura3Δ0 MET15 LYS2 apl4Δ::KanMX YML037C-GFP::His6Mx
DLY 4738	yml037c-mCherry Gga2-GFP	α	his3Δ1 leu2Δ0 ura3Δ0 MET15 lys2Δ0 YML037C-mCherry::His6Mx GGA2-GFP::KanMX
DLY 4739	yml037c-mCherry Gga2-GFP	A	his3Δ1 leu2Δ0 ura3Δ0 MET15 lys2Δ0 Yml037C-mCherry::His6Mx GGA2-GFP::KanMX
DLY 4740	Laa1-GFP yml037cD	α	his3Δ1 leu2Δ0 ura3Δ0 MET15 LAA1-GFP::His6Mx yml037cΔ::KanMX
DLY 4741	Laa1-GFP yml037cD	A	his3Δ1 leu2Δ0 ura3Δ0 MET15 LAA1-GFP::His6Mx yml037cΔ::KanMX
DLY 4758	Ent5-GFP Yml037c-mCherry	A	his3Δ1 leu2Δ0 ura3Δ0 MET15 lys2Δ0 Ent5-GFP::His6Mx YML037C-mCherry::His6Mx
DLY 4760	Laa1-GFP Yml037c-mCherry	A	his3Δ1 leu2Δ0 ura3Δ0 MET15 lys2Δ0 LAA1-GFP::His6Mx YML037C-mCherry::His6Mx
DLY 4761	Laa1-GFP Yml037c-mCherry	A	his3Δ1 leu2Δ0 ura3Δ0 MET15 lys2Δ0 LAA1-GFP::His6Mx YML037C-mCherry::His6Mx
DLY 4762	Apl4-GFP Yml037c-mCherry	A	his3Δ1 leu2Δ0 ura3Δ0 MET15 lys2Δ0 APL4-GFP::KanMx YML037C-mCherry::His6Mx
DLY 4763	Apl4-GFP Yml037c-mCherry	α	his3Δ1 leu2Δ0 ura3Δ0 MET15 lys2Δ0 APL4-GFP::KanMx YML037C-mCherry::His6Mx
DLY 4785	Ybl010cD Yml037cD	A	his3Δ1 leu2Δ0 ura3Δ0 MET15 LYS2 ybl010cΔ::KanMx yml037cΔ::KanMx
DLY 4786	Ybl010cD Yml037cD	α	his3Δ1 leu2Δ0 ura3Δ0 MET15 LYS2 ybl010cΔ::KanMx yml037cΔ::KanMx
DLY 4814	ybl010c-myc Laa1-GST (FL) C terminal	α	his3Δ1 leu2Δ0 ura3Δ0 MET15 LYS02 YBL010cMyc::KanMX LAA1-GST::His6Mx
DLY 4815	ybl010c-myc Laa1-GST (621) C terminal	α	his3Δ1 leu2Δ0 ura3Δ0 MET15 LYS02 YBL010cMyc::KanMX LAA1-GST::His6Mx
DLY 4816	ybl010c-myc Laa1-GST (1106) C terminal	A	his3Δ1 leu2Δ0 ura3Δ0 MET15 LYS02 YBL010cMyc::KanMX LAA1-GST::His6Mx
DLY 4817	ybl010c-myc Laa1-GST (1710) C terminal	A	his3Δ1 leu2Δ0 ura3Δ0 MET15 LYS02 YBL010cMyc::KanMX LAA1-GST::His6Mx
DLY 4838	ybl010c-myc PGal1-GST-Laa1(285)	A	his3Δ1 leu2Δ0 ura3Δ0 MET15 lys2Δ0 GST-LAA1(285)::His6Mx YBL010c-myc::KanMx
DLY 4839	ybl010c-myc PGal1-GST-Laa1(610)	A	his3Δ1 leu2Δ0 ura3Δ0 MET15 lys2Δ0 GST-LAA1(610)::His6Mx YBL010c-myc::KanMx
DLY 4840	ybl010c-myc PGal1-GST-Laa1(1106)	A	his3Δ1 leu2Δ0 ura3Δ0 MET15 lys2Δ0 GST-LAA1(1106)::His6Mx YBL010c-myc::KanMx
DLY 4841	ybl010c-myc PGal1-GST-Laa1(1710)	A	his3Δ1 leu2Δ0 ura3Δ0 MET15 lys2Δ0 GST-LAA1(1710)::His6Mx YBL010c-myc::KanMx
DLY 4860	Laa1-GFP Ybl010cD Yml037cD	α	his3Δ1 leu2Δ0 ura3Δ0 MET15 lys2Δ0 ybl010cΔ::KanMx yml037cΔ::KanMx LAA1-GFP::His6Mx
DLY 4863	Apl2-GFP Ybl010cD Yml037cD	A	his3Δ1 leu2Δ0 ura3Δ0 MET15 LYS2 APL2-GFP::His6Mx YBL010CΔ::KanMx YML037CΔ::KanMx
DLY 4913	Yml037c-GFP Ybl010cD	A	his3Δ1 leu2Δ0 ura3Δ0 MET15 LYS02 YML037C-GFP::His6Mx YBL010CΔ::KanMx
DLY 4914	Yml037c-GFP Ybl010cD	A	his3Δ1 leu2Δ0 ura3Δ0 MET15 LYS02 YML037C-GFP::His6Mx YBL010CΔ::KanMx
DLY 4946	Ybl010c-GFP Yml037c-mCherry	A	his3Δ1 leu2Δ0 ura3Δ0 Ybl010c-GFP::His6MX Yml037c-mCherry::His6MX
DLY 4947	Ybl010c-GFP Yml037c-mCherry	α	his3Δ1 leu2Δ0 ura3Δ0 YBL010c-GFP::His6MX YML037c-mCherry::His6MX
DLY 4960	Drs2-GFP Sec7-mCherry ybl010cD	α	his3Δ1 leu2Δ0 ura3Δ0 MET15 LYS02 DRS2-GFP::His6Mx SEC7-mCherry(unmarked) ybl010cΔ::KanMx
DLY 4961	Drs2-GFP Sec7-mCherry yml037cD	α	his3Δ1 leu2Δ0 ura3Δ0 MET15 lys2Δ0 DRS2-GFP::His6Mx SEC7-mCherry(unmarked) yml037cΔ::KanMx
DLY 4962	Drs2-GFP Sec7-mCherry yml037cD	α	his3Δ1 leu2Δ0 ura3Δ0 MET15 lys2Δ0 DRS2-GFP::His6Mx SEC7-mCherry(unmarked) yml037cΔ::KanMx
DLY 4963	Drs2-GFP Sec7-mCherry ybl010cD yml037cD	A	his3Δ1 leu2Δ0 ura3Δ0 MET15 LYS2 DRS2-GFP::His6Mx SEC7-mCherry(unmarked) ybl010cΔ::KanMx yml037cΔ::KanMx
DLY 4977	pj69 alpha	α	trpl-901 leu2-3,112 ura3-52 his3-200 gal4Δ gal8OΔ LYS2::GAL1-HIS3 GAL2-AΔE2 metZ::GAL7-lacZ
DLY 5042	Yml037c-Flag	A	his3Δ1 leu2Δ0 ura3Δ0 YML037C-Flag::KanMx
DLY 5043	Yml037c-Flag	A	his3Δ1 leu2Δ0 ura3Δ0 Yml037c-Flag::KanMx
DLY 5072	Laa1-Flag 9c	α	his3Δ1 leu2Δ0 ura3Δ0 Laa1-5xFlag::KanMx
DLY 5074	Laa1-Flag 11b	A	his3Δ1 leu2Δ0 ura3Δ0 Laa1-5xFlag::KanMx
DLY 5149	Apl6D-Kan	α	his3Δ1 leu2Δ0 ura3Δ0 MET15 lys2Δ0 apl6Δ::Kan
DLY 5150	Apl6D-Kan	A	his3Δ1 leu2Δ0 ura3Δ0 MET15 lys2Δ0 apl6Δ::Kan
DLY 5155	apl4D	α	his3Δ1 leu2Δ0 ura3Δ0 MET15 LYS2 apl4Δ::KanMx
DLY 5156	apl4D	A	his3Δ1 leu2Δ0 ura3Δ0 MET15 LYS2 apl4Δ::KanMx
DLY 5163	Apl2-Flag-Kan	A	his3Δ1 leu2Δ0 ura3Δ0 Apl2-Flag::KanMx
DLY 5164	Apl2-Flag-Kan	A	his3Δ1 leu2Δ0 ura3Δ0 Apl2-Flag::KanMx
DLY 5288	Apl2-Myc Yml037c-Flag	A	his3Δ1 leu2Δ0 ura3Δ0 APL2-Myc::KanMx YML037C-Flag::KanMx
DLY 5289	Apl2-Myc Yml037c-Flag	α	his3Δ1 leu2Δ0 ura3Δ0 APL2-Myc::KanMx YML037C-Flag::KanMx
DLY 5292	Apl2-Myc GFP-Flag	A	his3Δ1 leu2Δ0 ura3Δ0 APL2-Myc::KanMx leu1::GFP-6HisTevFlag:: His6Mx
DLY 5294	Laa1-Myc Yml037c-Flag	α	his3Δ1 leu2Δ0 ura3Δ0 MET15 LYS2 LAA1-myc::His6Mx YML037C-Flag::KanMx
DLY 5295	Laa1-Myc Yml037c-Flag	A	his3Δ1 leu2Δ0 ura3Δ0 MET15 LYS2 LAA1-myc::His6Mx YML037C-Flag::KanMx
DLY 5297	Laa1-Myc Ybl-Flag	A	his3Δ1 leu2Δ0 ura3Δ0 MET15 LYS2 LAA1-myc::His6Mx YBL010C-Flag::KanMx
DLY 5298	Laa1-Myc Ybl-Flag	α	his3Δ1 leu2Δ0 ura3Δ0 MET15 LYS2 LAA1-myc::His6Mx YBL010C-Flag::KanMx
DLY 5302	Laa1-Myc GFP-Flag	α	his3Δ1 leu2Δ0 ura3Δ0 LAA1-myc::His6MX leu1::GFP-HTF:: Hix6Mx
DLY 5303	Laa1-Myc GFP-Flag	A	his3Δ1 leu2Δ0 ura3Δ0 MET15 LYS2 LAA1-myc::His6Mx leu1::GFP-HTF:: HixMx
DLY 5304	Apl2-Myc Ybl010c-Flag	α	his3Δ1 leu2Δ0 ura3Δ0 APL2-Myc::KanMx YBL010C-Flag::KanMx
DLY 5318	Laa1-Myc	α	his3Δ1 leu2Δ0 ura3Δ0 LAA1-myc::His6MX
DLY 5319	Laa1-Myc	A	his3Δ1 leu2Δ0 ura3Δ0 LAA1-myc::His6MX
DLY 5327	Apl2-Myc Yml037c-Flag Laa1-GST	α	his3Δ1 leu2Δ0 ura3Δ0 APL2-Myc::KanMx YML037C-Flag::KanMx LAA1-GST::His6Mx
DLY 5328	Apl2-Myc Yml037c-Flag Laa1-GST	α	his3Δ1 leu2Δ0 ura3Δ0 APL2-Myc::KanMx YML037C-Flag::KanMx LAA1-GST::His6Mx
DLY 5329	Apl2-Myc Yml037c-Flag Laa1(621)-GST	A	his3Δ1 leu2Δ0 ura3Δ0 APL2-Myc::KanMx YML037C-Flag::KanMx LAA1 (621)-GST::His6Mx
DLY 5330	Apl2-Myc Yml037c-Flag Laa1(621)-GST	A	his3Δ1 leu2Δ0 ura3Δ0 APL2-Myc::KanMx YML037C-Flag::KanMx LAA1 (621)-GST::His6Mx
DLY 5331	Apl2-Myc Yml037c-Flag Laa1(1106)-GST	α	his3Δ1 leu2Δ0 ura3Δ0 APL2-Myc::KanMx YML037C-Flag::KanMx LAA1(1106)-GST::His6Mx
DLY 5332	Apl2-Myc Yml037c-Flag Laa1(1106)-GST	α	his3Δ1 leu2Δ0 ura3Δ0 APL2-Myc::KanMx YML037C-Flag::KanMx LAA1(1106)-GST::His6Mx
DLY 5333	Apl2-Myc Yml037c-Flag Laa1(1710)-GST	A	his3Δ1 leu2Δ0 ura3Δ0 APL2-Myc::KanMx YML037C-Flag::KanMx LAA1(1710)-GST::His6Mx
DLY 5334	Apl2-Myc Yml037c-Flag Laa1(1710)-GST	α	his3Δ1 leu2Δ0 ura3Δ0 APL2-Myc::KanMx YML037C-Flag::KanMx LAA1(1710)-GST::His6Mx
DLY 5335	Apl2-Myc Yml037c-Flag PGal1-GST-Laa1(285)	A	his3Δ1 leu2Δ0 ura3Δ0 APL2-Myc::KanMx YML037C-Flag::KanMx His3MX6::PGAL1-GST-LAA1(285)
DLY 5336	Apl2-Myc Yml037c-Flag PGal1-GST-Laa1(285)	α	his3Δ1 leu2Δ0 ura3Δ0 APL2-Myc::KanMx YML037C-Flag::KanMx His3MX6::PGAL1-GST-LAA1(285)
DLY 5337	Apl2-Myc Yml037c-Flag PGal1-GST-Laa1(621)	A	his3Δ1 leu2Δ0 ura3Δ0 APL2-Myc::KanMx YML037C-Flag::KanMx His3MX6::PGAL1-GST-LAA1(621)
DLY 5338	Apl2-Myc Yml037c-Flag PGal1-GST-Laa1(621)	α	his3Δ1 leu2Δ0 ura3Δ0 APL2-Myc::KanMx YML037C-Flag::KanMx His3MX6::PGAL1-GST-LAA1(621)
DLY 5339	Apl2-Myc Yml037c-Flag PGal1-GST-Laa1(1106)	A	his3Δ1 leu2Δ0 ura3Δ0 APL2-Myc::KanMx YML037C-Flag::KanMx His3MX6::PGAL1-GST-LAA1(1106)
DLY 5340	Apl2-Myc Yml037c-Flag PGal1-GST-Laa1(1106)	A	his3Δ1 leu2Δ0 ura3Δ0 APL2-Myc::KanMx YML037C-Flag::KanMx His3MX6::PGAL1-GST-LAA1(1106)
DLY 5341	Apl2-Myc Yml037c-Flag PGal1-GST-Laa1(1710)	A	his3Δ1 leu2Δ0 ura3Δ0 APL2-Myc::KanMx YML037C-Flag::KanMx His3MX6::PGAL1-GST-LAA1(1710)
DLY 5342	Apl2-Myc Yml037c-Flag PGal1-GST-Laa1(1710)	α	his3Δ1 leu2Δ0 ura3Δ0 APL2-Myc::KanMx YML037C-Flag::KanMx His3MX6::PGAL1-GST-LAA1(1710)
DLY 5401	ybl010c-myc Yml037c-Flag	α	his3Δ1 leu2Δ0 ura3Δ0 MET15 lys2Δ0 YBL010C-myc:: KanMX YML037C-Flag::KanMx
DLY 5402	ybl010c-myc Yml037c-Flag	A	his3Δ1 leu2Δ0 ura3Δ0 MET15 lys2Δ0 YBL010C-myc:: KanMX YML037C-Flag::KanMx
DLY 5444	Yml037c-helix1D-HTF::His laa1-myc::HisMX	α	his3Δ1 leu2Δ0 ura3Δ0 MET15 LYS2 yml037c-ΔHR1-HTF::His6Mx LAA1-myc::His6MX
DLY 5448	Yml037c-helix2D-HTF::His laa1-myc::HisMX	A	his3Δ1 leu2Δ0 ura3Δ0 MET15 LYS2 yml037c-ΔHR2-HTF::His6Mx LAA1-myc::His6MX
DLY 5450	Yml037c-helix3D-HTF::His laa1-myc::HisMX	A	his3Δ1 leu2Δ0 ura3Δ0 MET15 LYS2 yml037c-ΔHR3-HTF::His6Mx LAA1-myc::His6MX
DLY 5452	Yml037c-HTF::His laa1-myc::HisMX	A	his3Δ1 leu2Δ0 ura3Δ0 MET15 LYS2 YML037C-HTF::His6Mx LAA1-myc::His6MX
DLY 5454	Yml037c-helix1D-HTF::His laa1-myc::HisMX	α	his3Δ1 leu2Δ0 ura3Δ0 MET15 LYS2 yml037c-ΔHR1-HTF::His6Mx LAA1-myc::His6MX
DLY 5456	Yml037c-helix2D-HTF::His laa1-myc::HisMX	A	his3Δ1 leu2Δ0 ura3Δ0 MET15 LYS2 yml037c-ΔHR2-HTF::His6Mx LAA1-myc::HisMX
DLY 5458	Yml037c-helix3D-HTF::His laa1-myc::HisMX	α	his3Δ1 leu2Δ0 ura3Δ0 MET15 LYS2 yml037c-ΔHR3-HTF::His6Mx LAA1-myc::HisMX
DLY 5460	Yml037c-HTF::His laa1-myc::HisMX	α	his3Δ1 leu2Δ0 ura3Δ0 MET15 LYS2 YML037C-HTF::His6Mx LAA1-myc::His6MX
DLY 5502	Ybl010c-Flag	A	his3Δ1 leu2Δ0 ura3Δ0 Ybl010c-Flag::KanMx
DLY 5503	Ybl010c-Flag	α	his3Δ1 leu2Δ0 ura3Δ0 lys2Δ0 Ybl010c-Flag::KanMx
FY 5	wild-type	α	prototroph-no auxotrophic mutations
DLY 5149	Apl6D-Kan	α	his3Δ1 leu2Δ0 ura3Δ0 lys2Δ0 apl6Δ::KanMx
DLY 5150	Apl6D-Kan	A	his3Δ1 leu2Δ0 ura3Δ0 lys2Δ0 apl6Δ::KanMx
