## Supplemental Table 3 for "Two functionally distinct HEATR5 protein complexes are defined by fast-evolving co-factors in yeast"

### Sheet: Sheet1
	Plasmid	Source:
	pfa6a-mCherry::His6Mx	This study
	pfa6a-GFP::KanMx	Longtine et al
	pfa6a-6xHA-His6Mx	Longtine et al
	pfa6a-delete::His6Mx	Longtine et al
	pfa6a-delete::KanMx	Longtine et al
	pfa6a-13xmyc::His6Mx	Longtine et al
	pfa6a-5xFlag::KanMx	Noguchi et al 2008
	pfa6a-13xmyc::His6Mx	Longtine et al
	pfa6a-GFP::His6Mx	Longtine et al
	pGBDU-C1	James et al 1996
	pGAD-C1	James et al 1996
	pMD371 pGAD-C1-Laa2 full length	Zysnarski et al 2019
	pMD106 pGBDU-Apl4 (715-828)	Zysnarski et al 2019
	pMD397 pGAD-C1-Lft1 full length	This study
	pRSETB-mCherry	Shaner et al 2004
	pCYC1pr-GNSI(LEU2)	Plemel et al 2020
	pMD394 pGEX-4T-1-yml037c_ΔHR1	This study
	pMD395 pGEX-4T-1-yml037c_ΔHR2	This study
	pMD396 pGEX-4T-1-yml037c_ΔHR3	This study
	pMD380 pGEX-4T-1-Yml037c	This study
	pFA6A-6xHIS-TEV-3xFLAG-His6Mx	Ming Li University of Michigan
	pCYC1pr-GNSI(LEU2)	Plemel et al 2020
