## Supplemental Table 4 for "Two functionally distinct HEATR5 protein complexes are defined by fast-evolving co-factors in yeast"

### Sheet: Sheet1
Oligo	Sequence	purpose
SL001-Laa1F2	GGCTCTGTCGAAGAGGCCTTTCAACTGAAATCTTTCGACcggatccccgggttaattaa	Tagging
SL002-Laa1F1	AAAAAACTAAAAGATAAAATAAATAGCCCAGGCCACGAAAcggatccccgggttaattaa	Deleting
SL003-Laa1R1	CGATGAGTTTTATTTCCGTGCATATGCATCCGACTTGCAAgaattcgagctcgtttaaac	Tagging & Deleting
md901yml037c f1	GTCAGAATCTAAGCTGGTTATTTTTTGGGAAGGACAAATTcggatccccgggttaattaa	Deleting
md902 yml037c f2	TCTAGATTCATTCATCCCATTACAACCAAAGAAGAAAATAcggatccccgggttaattaa	Tagging
md904 yml037c r1	CGCCGATGACTCTAATAGATGTTGAAGCCTACAAGCATCTgaattcgagctcgtttaaac	Tagging & Deleting
md 908 ybl010c f1	GTAGCAAGATAGAAAAAGGCACCTCTTTCAAAGCAAGCAAcggatccccgggttaattaa	Deleting
md 909 ybl010c f2	AAAGCGAAACAAAAAGAAAAGGTTCAGTTGGGTAGGATACcggatccccgggttaattaa	Tagging
md 911 ybl010c r1	CTCTTCAAACTTCAACGTTCAACCTGCTTTGCCGAGACGGgaattcgagctcgtttaaac	Tagging & Deleting
MD220 GGA2 F2	CCAAGCTGAAGAAACTGCTGTTTTTACGTTACCTAATGTAcggatccccgggttaattaa	Tagging
MD221 GGA2 R1	TACATAGAGAAGAGAAAGGATTGATAAGAAACGCCAGAGGgaattcgagctcgtttaaac	Tagging & Deleting
MD222 Apl4F2	CACCAATGAACAGTTCGATCACAAATTCGATGAAACTCTAcggatccccgggttaattaa	Tagging
MD223 Apl4 R1	TCATTAATCATGTTATGTTCTGTAATTTTAAAGGCATTTTgaattcgagctcgtttaaac	Tagging & Deleting
MD216 Apl2 F2	GGGCGGCAATATAGTGTCACAGGATCTCCTCGATTTATTCcggatccccgggttaattaa	Tagging
MD217 Apl2 R1	ATGGTATAATACTTAAGTTCACTACAACGGACGTTTATAGgaattcgagctcgtttaaac	Tagging & Deleting
MD877 drs2 f2	TAGATTCAGTTCTTCGAGAGATGATATTTCATTTGATATAcggatccccgggttaattaa	Tagging
JYM263 DRS2 R1	ATTTTTGTATTTTTTGTCTTCTGCTCTTTGTTTCTGTGCCgaattcgagctcgtttaaac	Tagging & Deleting
MD1261b Forward for helix deletions	TTTCTTAGCAAGCTACCTGAAATGCTG	Generating plasmids
MD1262b reverse for helix deletions	CACCGAAACGCGCGAGGC	Generating plasmids
MD1263b reverse oligo to delete yml037c helix1-xba1	CTTACTGAACTCGAGGTCCATGGATCCACGCGGAACCAGATCCG	Generating plasmids
MD1264b forward oligo to delete yml037c helix1-xbai	CCGCGTGGATCCATGGACCTCGAGTTCAGTAAGGAATACACACCGCAAGATGAC	Generating plasmids
MD1265b reverse oligo to delete helix2 replace with glycine linker-xba	GCATAGGTGAATGccctccctcgaggccaccCGACACATCTCCATTTTTGGCTTGC	Generating plasmids
MD1266b forward oligo to delete helix2 replace with glycine linker	GATGTGTCGggtggcctcgagggagggCATTCACCTATGCAAATGGGGAATAAATTGAG	Generating plasmids
MD1267b reverse oligo to delete helix3 nd replace with glycing linkter-xbai	TAGTTATGGTccctccctcgaggccaccGGTACTCAATTTATTCCCCATTTGCATAGGTG	Generating plasmids
MD1268b forward oligo to delete helix3 replace with glycine linker	ATTGAGTACCggtggcctcgagggagggACCATAACTATGAATTCTGGCGCT	Generating plasmids
MD1269b integrate yml037c delete helix1 forward	CAGAATCTAAGCTGGTTATTTTTTGGGAAGGACAAATTATGGACCTCGAGTTCAGTAAGGAATA	Integrating mutations
MD1258 integrate mutant yml037c forward	CAGAATCTAAGCTGGTTATTTTTTGGGAAGGACAAATTATGGACGAAAACAAAATAATCG	Integrating mutations
MD1259 integrate mutant yml037c reverse	TATTTTCTTCTTTGGTTGTAATGGGATGAATGAATCTAGAG	Integrating mutations
FJ064 BamHI-yml037c for	gcgggcGGATCCATGGACGAAAACAAAATAATCGACC	Generating plasmids
FJ065 yml037c-salI rev	gcgggc GTCGACTTATATTTTCTTCTTTGGTTGTAATGGGATG	Generating plasmids
